# Early microglial priming in Alzheimer’s disease revealed by ME-seq

**DOI:** 10.64898/2026.01.30.702946

**Authors:** Bohan Zhu, Anurupa Ghosh, Zhe Wang, Zhicong Liao, Michael Appiah, Jiayi Li, Mimi Zhang, Federico Di Tullio, Agata Kurowski, John Fullard, Elvin Wagenblast, Martin J. Walsh, Alison Goate, Panos Roussos, Ka Lung Cheung, Nan Yang, Sai Ma

## Abstract

Epigenetic modifications, particularly DNA methylation, change dynamically with aging and are implicated in Alzheimer’s Disease (AD), yet how methylation interfaces with transcriptional and chromatin regulation at single-cell resolution remains poorly understood. Progress has been limited by a lack of scalable technologies capable of jointly profiling these regulatory layers. Here, we present ME-seq, a highly scalable technologies capable of simultaneously profiling DNA methylation, gene expression, and chromatin accessibility, while achieving a 100-fold reduction in cost. We generated over 400,000 single-nucleus trimodal profiles from the aging and AD mouse brain across ages, producing the first such atlas of neurodegeneration. We found AD progression triggers pronounced, disease-specific shifts in cellular composition, characterized by accelerated epigenetic aging and the expansion of disease-associated microglia (DAM). Integrative analyses, including aging clocks, revealed that DNA methylation acts as an early priming layer preceding transcriptional activation with IRF1 identified as a methylation-sensitive transcription factor serving as a gatekeeper for DAM activation. Our results establish ME-seq as a transformative tool for large-scale epigenomic dissection, revealing DNA methylation as a primary coordinator of cell-state transitions in the aging brain.

**Graphic abstract:** 
