## Supplemental Table 3 for "Early microglial priming in Alzheimer’s disease revealed by ME-seq"

### Sheet: ME-seq
	Unit cost		Amount for preparing 100k cells		Cost for preparing 100k cells
enzymatic RI	1	$/ul	134	ul	134	$
SUPERase In RI	0.426	$/ul	67.6	ul	28.7976	$
Tn5	28	$/ul	3.2	ul	89.6	$
oligos					10	$
dNTP	0.13	$/ul	20	ul	2.6	$
Maxima	4	$/ul	40	ul	160	$
barcode					15	$
T4 ligase	1.12	$/ul	250	ul	280	$
Myone beads	0.337	$/ul	50	ul	16.85	$
Maxium H	4	$/ul	12.5	ul	50	$
dNTP	0.13	$/ul	25	ul	3.25	$
NeGen RI	1.112	$/ul	25	ul	27.8	$
TSO	2	$/ul	10	ul	20	$
KAPA HiFi	0.1336	$/ul	125	ul	16.7	$
T4 DNA polymerse	1.04	$/ul	10	ul	10.4	$
Ampligase	9.31	$/ul	25	ul	232.75	$
TET1	6.31579	$/ul	50	ul	315.789	$
KAPA HiFi + U	0.1416	$/ul	250	ul	35.4	$
				Total	1448.94	$
				Cost per cell	0.0144894	$

### Sheet: snmCAT
Cost of preparing 3072 cells (8 of 384 plates)	Amount		Unit cost		Total cost
SAM	0.3	ul	0.094	$/ul	0.0282	$
GpC Mtase	30	ul	1.452	$/ul	43.56	$
DTT	250	ul	0.02713	$/ul	6.7825	$
Superscript II RT	200	ul	9.09	$/ul	1818	$
5-methyl-dNTP	250	ul	0.3172	$/ul	79.3	$
TSO	250	ul	0.0559615	$/ul	13.9904	$
dT-RT-primer	60	ul	1.62	$/ul	97.2	$
N6-RT-primer	100	ul	2	$/ul	200	$
RNaseOUT	125	ul	2.04	$/ul	255	$
SUPERasein	125	ul	1.208	$/ul	151	$
KAPA2G HS DNA					474	$
UDG (G5010)	2300	ul	0.664	$/ul	1527.2	$
bisulfite conversion	3072	rxns	1.74	$/rxn	5345.28	$
				Total	10011.3	$
				Cost per cell	3.2589	$
