## Supplemental Table 8 for "Early microglial priming in Alzheimer’s disease revealed by ME-seq"

	gene	coef	direction
2	Sh3gl3	-3.94652932415336	NEG
3	Cd5l	-3.36231829571815	NEG
4	Trpc5	-2.98219202373959	NEG
5	Adgre5	-2.72318677708721	NEG
11	Kif23	-1.3162184400997	NEG
13	Gper1	-1.21367147851153	NEG
14	H2-Q6	-1.19728874905496	NEG
15	Sh2d6	-1.14717012926637	NEG
20	Atp2a3	-0.935434603128869	NEG
21	Zfp652	-0.921082541254415	NEG
23	Pid1	-0.848190435790816	NEG
24	Skap1	-0.839312664347932	NEG
26	Myo18b	-0.816632199032417	NEG
28	Pex5l	-0.768258643771677	NEG
34	Atg4a	-0.620787821615208	NEG
36	Mrc1	-0.601649613588781	NEG
37	Adam19	-0.596758736113584	NEG
39	Ptgds	-0.585271258588969	NEG
40	St18	-0.579724381374371	NEG
41	Fgf13	-0.578843111490579	NEG
44	Clec9a	-0.563116401934131	NEG
45	Lef1	-0.554708948461744	NEG
46	Glis3	-0.536665614330548	NEG
47	Ebf1	-0.534838095372714	NEG
48	Nek3	-0.505177387763212	NEG
49	H2-Aa	-0.502717587253398	NEG
51	Ppp1r16b	-0.487923286041258	NEG
54	Rab13	-0.470158047859279	NEG
55	Ccr2	-0.466583981003267	NEG
58	Marchf3	-0.426046279516604	NEG
60	Fhit	-0.389185597098035	NEG
61	Sdk1	-0.388653902996301	NEG
63	Gas7	-0.378085702610452	NEG
64	Clmn	-0.340294693829934	NEG
66	Edil3	-0.316231828935776	NEG
67	Minar1	-0.3076719657565	NEG
70	Pax5	-0.290969003215602	NEG
71	Cd74	-0.263859940017642	NEG
72	Plxdc2	-0.256268126613255	NEG
74	Kif4	-0.223555479313805	NEG
75	Nav2	-0.21205144918297	NEG
78	Adamts16	-0.200266397597075	NEG
79	Themis	-0.198686988028935	NEG
80	Wwox	-0.198062188988932	NEG
82	Itga4	-0.190488933073209	NEG
84	Sec14l5	-0.181131235673446	NEG
86	Rnf220	-0.166587461610803	NEG
87	Ano4	-0.164451805070535	NEG
88	Sox6	-0.160337153599834	NEG
93	Sema6d	-0.145033675946722	NEG
94	Tmeff2	-0.138287099987566	NEG
95	Cntn2	-0.136782824044352	NEG
97	Plp1	-0.105987190213072	NEG
98	Chst9	-0.104965578425602	NEG
99	Sell	-0.0956960516010429	NEG
100	Nav3	-0.0889451481561391	NEG
101	Ahnak	-0.0776819220705049	NEG
102	Mbp	-0.0647277640924647	NEG
103	Immp2l	-0.0571489047364001	NEG
104	Magi2	-0.0564930844667285	NEG
107	Ptprd	-0.0267404622999002	NEG
110	Kirrel3	-0.00701641338229488	NEG
1	Slfnl1	4.72452199919374	POS
6	Itgax	2.46156988640888	POS
7	Oas1d	1.75156922409066	POS
8	Itgal	1.60633936914138	POS
9	Enpp2	1.50193794350575	POS
10	Mroh3	1.33858610575433	POS
12	Axl	1.28336833963189	POS
16	Musk	1.10529139019828	POS
17	St8sia6	1.09429626901077	POS
18	Card11	1.06804937135627	POS
19	Tsga10ip	1.04648619649672	POS
22	Tex15	0.91628334379411	POS
25	Atp8b4	0.826401516484296	POS
27	Anln	0.794322582253408	POS
29	Zfp536	0.761622411314757	POS
30	Hyal5	0.72776308449384	POS
31	Cmc1	0.727543843388454	POS
32	Bcl2	0.658704824135598	POS
33	Gpr141	0.641682823680247	POS
35	Mag	0.602534264229696	POS
38	Tmem163	0.586591391999434	POS
42	Fam20c	0.570028125789918	POS
43	Arhgap24	0.563324066885827	POS
50	Map7	0.49092410185003	POS
52	Zfp704	0.483419183907372	POS
53	Kcnh8	0.476838045770626	POS
56	Chst8	0.461590701699641	POS
57	Apoe	0.457545606250274	POS
59	Tspan18	0.401498879363757	POS
62	Ctnna3	0.386007501702212	POS
65	Prr5l	0.319175803418225	POS
68	Rab7b	0.298322802771341	POS
69	Pcsk5	0.296009585999935	POS
73	Dab2	0.227903390958523	POS
76	Gfap	0.206288719921825	POS
77	Myo1e	0.204860879091304	POS
81	Slc24a2	0.195810735590465	POS
83	Cadm1	0.183820283308489	POS
85	Irf4	0.17070360105261	POS
89	Nkain2	0.159763504402572	POS
90	Lrmda	0.158726247379797	POS
91	Rnf213	0.158200848067633	POS
92	Csmd3	0.157674904115258	POS
96	Phldb1	0.1277564888707	POS
105	Nedd9	0.0490676953750669	POS
106	Nt5c3	0.0331623395181086	POS
108	Frmd5	0.0259014721925398	POS
109	Pcdh9	0.0228808204975236	POS
111	Plcl1	0.00546155559275061	POS
112	Pde4b	0.00529768421489279	POS
113	St6galnac3	0.00140364946727949	POS
114	Ugt8a	2.19571893215156e-05	POS
